# A Systematic Evaluation of Single-cell RNA-sequencing Imputation Methods

**DOI:** 10.1101/2020.01.29.925974

**Authors:** Wenpin Hou, Zhicheng Ji, Hongkai Ji, Stephanie C. Hicks

## Abstract

The rapid development of single-cell RNA-sequencing (scRNA-seq) technology, with increased sparsity compared to bulk RNA-sequencing (RNA-seq), has led to the emergence of many methods for preprocessing, including imputation methods. Here, we systematically evaluate the performance of 18 state-of-the-art scRNA-seq imputation methods using cell line and tissue data measured across experimental protocols. Specifically, we assess the similarity of imputed cell profiles to bulk samples as well as investigate whether methods recover relevant biological signals or introduce spurious noise in three downstream analyses: differential expression, unsupervised clustering, and inferring pseudotemporal trajectories. Broadly, we found significant variability in the performance of the methods across evaluation settings. While most scRNA-seq imputation methods recover biological expression observed in bulk RNA-seq data, the majority of the methods do not improve performance in downstream analyses compared to no imputation, in particular for clustering and trajectory analysis, and thus should be used with caution. Furthermore, we find that the performance of scRNA-seq imputation methods depends on many factors including the experimental protocol, the sparsity of the data, the number of cells in the dataset, and the magnitude of the effect sizes. We summarize our results and provide a key set of recommendations for users and investigators to navigate the current space of scRNA-seq imputation methods.
