## Supplemental Table 1 for "A Systematic Evaluation of Single-cell RNA-sequencing Imputation Methods"

### Sheet: Sheet1
	Cell line data				Tissue data
Evaluation	dataset name	protocol	source	cell details	dataset name	protocol	source	cell details
imputed values	ENCODE_5cl	SMARTer/Fluidigm	GSE81861	362 cells (74 A549 cells, 96 GM12878 cells (batch 2), 96 h1-hESC cells (batch 1), 23 IMR90 cells, 73 K562 cells)
	10x_293t_jurkat (both 293T and Jurkat cells)	10x Chromium	https://support.10xgenomics.com/single-cell-gene-expression/datasets	3258 jurkat cells, 2885 293t cells
clustering	sc_10x	10x Chromium	GSE118767	902 cells (313 H1975 cells, 314 H2228 cells, 275 HCC827 cells)	PBMCs	10x Chromium	https://support.10xgenomics.com/single-cell-gene-expression/datasets	59620 sorted cells of 10 cell types ( 4033 B cells, 498 CD14 monocyte cells, 9162 CD34 cells, 7046 CD4 T helper cells, 7555 CD56 NK cells, 7631 cytotoxic T cells, 6969 memory T cells, 5672 naïve cytotoxic cells, 4569 naïve T cells, 6485 regulatory T cells)
	sc_10x_5cl	10x Chromium		3918 cells (1256 A549 cells, 440 H1975 cells, 758 H2228 cells, 876 H838 cells, 588 HCC827 cells)
	sc_celseq2	CEL-seq2/Fluidigm		274 cells (112 H1975 cells, 81 H2228 cells, 81 HCC827 cells)
	sc_celseq2_5cl_p1	CEL-seq2/Fluidigm		297 cells (103 A549 cells, 50 H1975 cells, 50 H2228 cells, 51 H838 cells, 43 HCC827 cells)
	sc_celseq2_5cl_p2	CEL-seq2/Fluidigm		307 cells (107 A549 cells, 44 H1975 cells, 44 H2228 cells, 71 H838 cells, 41 HCC827 cells)
	sc_celseq2_5cl_p3	CEL-seq2/Fluidigm		305 cells (118 A549 cells, 35 H1975 cells, 41 H2228 cells, 75 H838 cells, 36 HCC827 cells)
	sc_dropseq	Drop-seq Dolomite		225 cells (86 H1975 cells, 69 H2228 cells, 70 HCC827 cells)
trajectory	cellmix1	CEL-seq2/Fluidigm	GSE118767	266 cells mixed of H1975,H2228,HCC827	HCA	10x Chromium	https://preview.data.humancellatlas.org/	6939 cells from bone marrow
	cellmix2	CEL-seq2/Fluidigm		268 cells mixed of H1975,H2228,HCC827
	cellmix3	CEL-seq2/Fluidigm		285 cells mixed of H1975,H2228,HCC827
	cellmix4	CEL-seq2/Fluidigm		288 cells mixed of H1975,H2228,HCC827
	RNAmix_celseq2	CEL-seq2/Fluidigm		340 cells mixed of H1975,H2228,HCC827
	RNAmix_sortseq	Sort-seq/Fluidigm		296 cells mixed of H1975,H2228,HCC827
differential analysis	sc_10x_5cl	10x Chromium	GSE118767	3918 cells (1256 A549 cells, 440 H1975 cells, 758 H2228 cells, 876 H838 cells, 588 HCC827 cells)	HCA	10x Chromium	https://preview.data.humancellatlas.org/	6939 cells from bone marrow
	10x_293t_jurkat (293T cells only)	10x Chromium	https://support.10xgenomics.com/single-cell-gene-expression/datasets	2885 293t cells
	ENCODE_5cl	SMARTer/fluidigm	GSE81861	562 cells (74 A549 cells, 96 GM12878 cells (batch 2), 96 h1-hESC cells (batch 1), 23 IMR90 cells, 73 K562 cells)

### Sheet: Sheet2
	Cell line data				Tissue data
Evaluation	dataset name	protocol	source	cell details	dataset name	protocol	source	cell details
imputed values	fluidigm	fuidigm	GSE81861	562 cells (74 A549 cells, 96 GM12878 cells (batch 2), 96 h1-hESC cells (batch 1), 23 IMR90 cells, 73 K562 cells)
	10x	10x Chromium	https://support.10xgenomics.com/single-cell-gene-expression/datasets	3258 jurkat cells, 2885 293t cells
clustering	sc_10x	10x Chromium	GSE118767	902 cells (313 H1975 cells, 314 H2228 cells, 275 HCC827 cells)	PBMC	10x Chromium	https://support.10xgenomics.com/single-cell-gene-expression/datasets	94655 sorted cells of 10 cell types ( 10085 B cells, 2612 CD14 monocyte cells, 9232 CD34 cells, 11213 CD4 T helper cells, 8385 CD56 NK cells, 10209 cytotoxic T cells, 10224 memory T cells, 11953 naïve cytotoxic cells, 10479 naïve T cells, 10263 regulatory T cells)
	sc_10x_5cl	10x Chromium		3918 cells (1256 A549 cells, 440 H1975 cells, 758 H2228 cells, 876 H838 cells, 588 HCC827 cells)
	sc_celseq2	CEL-seq2/fluidigm		274 cells (112 H1975 cells, 81 H2228 cells, 81 HCC827 cells)
	sc_celseq2_5cl_p1	CEL-seq2/fluidigm		297 cells (103 A549 cells, 50 H1975 cells, 50 H2228 cells, 51 H838 cells, 43 HCC827 cells)
	sc_celseq2_5cl_p2	CEL-seq2/fluidigm		307 cells (107 A549 cells, 44 H1975 cells, 44 H2228 cells, 71 H838 cells, 41 HCC827 cells)
	sc_celseq2_5cl_p3	CEL-seq2/fluidigm		305 cells (118 A549 cells, 35 H1975 cells, 41 H2228 cells, 75 H838 cells, 36 HCC827 cells)
	sc_dropseq	Drop-seq Dolomite		225 cells (86 H1975 cells, 69 H2228 cells, 70 HCC827 cells)
trajectory	cellmix1	CEL-seq2/fluidigm	GSE118767	266 cells mixed of H1975,H2228,HCC827	HCA	10x Chromium	https://preview.data.humancellatlas.org/	6941 cells from bone marrow
	cellmix2	CEL-seq2/fluidigm		268 cells mixed of H1975,H2228,HCC827
	cellmix3	CEL-seq2/fluidigm		285 cells mixed of H1975,H2228,HCC827
	cellmix4	CEL-seq2/fluidigm		288 cells mixed of H1975,H2228,HCC827
	RNAmix_celseq2	CEL-seq2/fluidigm		340 cells mixed of H1975,H2228,HCC827
	RNAmix_sortseq	Sort-seq/fluidigm		296 cells mixed of H1975,H2228,HCC827
differential analysis	sc_10x_5cl	10x Chromium	GSE118767	3918 cells (1256 A549 cells, 440 H1975 cells, 758 H2228 cells, 876 H838 cells, 588 HCC827 cells)	HCA	10x Chromium	https://preview.data.humancellatlas.org/	6941 cells from bone marrow
	10x_293t	10x Chromium	https://support.10xgenomics.com/single-cell-gene-expression/datasets	2885 293t cells
	fluidigm	fuidigm	GSE81861	562 cells (74 A549 cells, 96 GM12878 cells (batch 2), 96 h1-hESC cells (batch 1), 23 IMR90 cells, 73 K562 cells)

### Sheet: Sheet3
single cell	bulk
GM12828	ENCSR000AEC ENCSR000AED ENCSR000AEE ENCSR000AEF ENCSR000COQ
	ENCSR000COR ENCSR000CPO ENCSR000CVT ENCSR297UBP ENCSR843RJV
	ENCSR889TRN
K562	ENCSR000AEL ENCSR000AEM ENCSR000AEN ENCSR000AEO ENCSR000BZV
	ENCSR000COK ENCSR000CPH ENCSR000CPS ENCSR000CPY ENCSR000CPZ
	ENCSR000CQA ENCSR000CWG ENCSR000CWH ENCSR000CWI ENCSR000CWJ
	ENCSR038WEK ENCSR040YBR ENCSR109IQO ENCSR384ZXD ENCSR530NHO
	ENCSR545DKY ENCSR594NJP ENCSR596ACL ENCSR637VLS ENCSR696YIB
	ENCSR860DWK ENCSR885DVH
A549	ENCSR000BXY ENCSR000BYH ENCSR000BYI ENCSR000BYJ ENCSR000CON
	ENCSR000CTL ENCSR000CTM
H1-hESC	ENCSR000BZU ENCSR000COU ENCSR000COV ENCSR000COW ENCSR043RSE
	ENCSR537BCG ENCSR643QIZ ENCSR670WQY
IMR-90	ENCSR000CTK ENCSR000CTN ENCSR000CTP ENCSR000CTQ ENCSR424FAZ
