## Supplemental Table 2 for "A Systematic Evaluation of Single-cell RNA-sequencing Imputation Methods"

### Sheet: Sheet1
Method	input	output	proc	language	assumption (distribution, UMI)	method	category	usability	download date	version	github	paper
AutoImpute	gene by cell processed matrix(gene filtered, normalized, log-transformed) , .csv	AutoImpute being an autoencoder setup mimics the same normalization properties in its output	assign rownames	python	none	autoencoder	deep-learning-based	1. run for long. 2. easy to insall and implement, good doc.	20190725		https://github.com/divyanshu-talwar/AutoImpute
DCA	gene by cell original count matrix .csv	gene by cell library size normalized matrix, first column is gene names.	move first column to rownames, log2	python	1. negative binomial count distribution; 2. deep autoencoder with zero-inflated negative binomial (ZINB) loss function	deep count autoencoder	deep-learning-based	python version issues	20190725	0.2.2	https://github.com/theislab/dca
DeepImpute	cell by gene raw count, .csv	normalized and log2 cell by gene matrix, first column is gene names	move first column to rownames, transpose	python	none	deep neural network	deep-learning-based	good docs.	20190725	1.0.0	https://github.com/lanagarmire/DeepImpute
SAUCIE	cell by gene normalized and log-tranformed matrix, .csv.(would be best to feed in a matrix post-processing, i.e. do library size normalization and square root or log transform to get the values around 0-20.)	same as input	none	python	manifold assumption	1. multitask manifold learning.2. batch correlation and MMD regularization. 3. regularization and clustering.	deep-learning-based	python version issues	20190725	NA	https://github.com/KrishnaswamyLab/SAUCIE
scScope	flexible in terms of normalizing and scaling of input data, as long as the input values are non-negative. We use library size normalized and log2 transformed cell by gene matrix , .csv.	same as input	transpose	python	none	deep recurrent learning	deep-learning-based	good docs.	20190725	0.1.5	https://github.com/AltschulerWu-Lab/scScope
scVI	gene by cell original count matrix,.csv	a certain number of neural networks. These neural networks can be queried via the posterior class to give you a latent space, imputed values, normalized values differential expression etc. We use imputed values here. Cell by gene matrix,.csv	log2	python (3.7)	1. cell number > gene nuber. 2. zero inflated negative binomial count.	deep generative network	deep-learning-based	easy to insall and implement, good doc.	20190725	0.4.0	https://github.com/YosefLab/scVI
ALRA	cell by gene count matrix, .rds	normalized by library size ad log-transformed cell by gene matrix. (normalize_data() function did the "transformation" while alra() does not. "If the input data was normalized, then the imputed data will have roughly the same distribution.")	transpose	R	1. matrix is low-rank (genes do not act independtly). 2. error distribution of values corresponding to 0 in any row of the low-rank approximation of a perturbed non-negative, low-rank matrix is symmetric around zero.	low rank matrix approximation	low rank approximation	1. easy to install. 2. good documentation. 3. easy to implememted.	20190725	NA	https://github.com/KlugerLab/ALRA
McImpute	gene by cell count mat, .csv	cell by gene matrix.log, and normalized output as data_recovered,(also have count output in data_recovered_raw). We use data_recovered.	transpose, assign colnames and rownames	matlab	gene expression values lie on a low-dimensional linear subspace	low rank matrix completion	low rank approximation	easy to implement	20190725	NA	https://github.com/aanchalMongia/McImpute_scRNAseq
PBLR	gene by cell count matrix, .csv	gene by cell library size normalized matrix, .csv	log2, assign dimention names	matlab		sub-population based bounded low-rank method	low rank approximation	1. unclear doc	20190725	1.0	http://page.amss.ac.cn/shihua.zhang/software.html
MAGIC	usually use normalized by libsize and log2-tranformed count matrix, cell by gene, .csv	denoise version of input	assign rownames, transpose	python/R	1. low rank. 2. A TF should be predictive of its targets’ expression, evaluated as a high DREMI score between TF and its target. 4.Positively regulated targets reach maximal activation at the same time or following the peak activation of the TF during EMT progression.	Markov affinity-based graph imputation of cells	smoothing-based	1. easy to insall and implement, good doc.	20190725	1.5.5	https://github.com/KrishnaswamyLab/MAGIC
SAVER	gene by cell original count matrix, .rds	gene by cell library size normalized matrix	log2	R	negative binomial count.	1.UMI-based, 2. estimate the prior parameters in an empirical Bayes-like approach with a Poisson LASSO regression, using the expression of other genes as predictors, then outputs the posterior distribution of the true expression.	model-based	easy to insall and implement, good doc.	20190725	1.1.1	https://github.com/mohuangx/SAVER
SAVERX	gene by cell original count matrix, .rds	gene by cell library size normalized matrix	log2	R/ python(>=3.5)	negative binomial count.	Similar to SAVER, with an additional option to pretrain hyperparameters using existing datasets.	model-based	easy to insall and implement, good doc.	20191110	NA	https://github.com/jingshuw/SAVERX
ScImpute	gene by cell count matrix, .rds	gene by cell matrix	normalize and log2	R	1.dropout rate of each gene follows a double exponential function exp(−0.1 × mean expression2)	model-based	model-based	easy to insall and implement, good doc.	20190725	0.0.6	https://github.com/Vivianstats/scImpute
BayNorm	gene by cell count matrix,.rds	either point estimates from posterior (2D array) or samples from posterior (3D array)	normalize and log2	R	likelihood function follows a binomial model of mRNA capture	empirical Bayes approach to estimate gene expression priors	model-based	easy to insall and implement, good doc.	20190728	1.1.7	https://github.com/WT215/bayNorm
scRecover	1. gene by cell count matrix,.rds; 2. a integer vector Kcluster to determine cell subpopulations/neighbors; or labels to specify cell types of cells	imputed matrix	normalize and log2	R	Zero-Inflated Negative Binomial (ZINB)	model-based	model-based	easy to insall and implement, good doc.	20190728	1.1.0	https://github.com/XuegongLab/scRecover
VIPER	gene by cell normalized matrix, .rds	imputed and log-transformed gene by cell matrix	none	R/3.5.1	for ith cell, its normalized expression level for the jth gene in expectation can be expressed as a weighted summation of the expression levels of the same gene across all other cells	sparse nonnegative regression model	model-based	easy to install;good documentation	20190728	0.1.1	https://github.com/ChenMengjie/VIPER
DrImpute	gene by cell original count matrix, .rds	gene by cell library size normalized and log2-transformed matrix	none	R	none	clustering cells averaging the expression values from similar cells	smoothing-based	easy to install.	20190725	3.4.3	https://github.com/gongx030/DrImpute
kNN-smoothing	Gene by cell count matrix,.rds	smoothed count matrix	normalize and log2	R	observed technical variance is Poisson-distributed	smoothing	smoothing-based	easy to install;good documentation	20190728	2.1	https://github.com/yanailab/knn-smoothing
