## Supplemental Table 3 for "A Systematic Evaluation of Single-cell RNA-sequencing Imputation Methods"

	time_1k	time_5k	time_50k	time_100k	time_scaled_1k	time_scaled_5k	time_scaled_50k	time_scaled_100k	time	memory_1k	memory_5k	memory_50k	memory_100k	memory_scaled_1k	memory_scaled_5k	memory_scaled_50k	memory_scaled_100k	memory	scalability
ALRA	1.217	3.967	29.4	51.217	0.999094308	0.999190974	0.970448181	0.977508709	3.946242172	974108K	3461776K	29864412K	62469980K	0.991566677	0.990452212	0.875296443	0.861560854	3.718876186	23.94860663
AutoImpute	700.6	895.2	868.433	NA	0	0.718306308	0	0	0.718306308	1131920K	2931416K	21377668K	NA	0.989269412	0.992455582	0.92348509	0	2.905210083	90.1464124
bayNorm	15.55	21.95	64.517	135.833	0.978619091	0.993523377	0.929830913	0.923391979	3.825365359	5906580K	16622544K	126099668K	249203268K	0.919764794	0.940739034	0.328862285	0.323966132	2.513332246	53.20086371
DCA	8.033	14.1	100.65	195.817	0.989357401	0.995997416	0.888038511	0.885028809	3.758422137	796888K	2343348K	17025000K	35110172K	0.994146465	0.994676936	0.948200008	0.940328215	3.877351624	87.49245678
DeepImpute	1.817	3.183	3.85	16.05	0.998237186	0.999438062	1	1	3.997675248	1075208K	1940536K	8592240K	14383204K	0.990094967	0.996198509	0.996082128	1	3.982375604	5.311363041
DrImpute	4.533	337.75	NA	NA	0.99435728	0.893994548	0	0	1.888351828	1389268K	4461944K	NA	NA	0.985523203	0.986674201	0	0	1.972197403	476.7257507
kNN-smoothing	1.95	4	52.433	NA	0.99804719	0.999180573	0.943807593	0	2.941035356	939308K	3729224K	140284824K	NA	0.99207326	0.98944196	0.24831744	0	2.229832661	31.0018717
MAGIC	0.583	1.4	22.25	89.3	1	1	0.978718064	0.953152471	3.931870535	402516K	1502376K	12438660K	30237112K	0.999887329	0.997853604	0.974241741	0.954357483	3.926340157	36.44401026
mcImpute	4.15	103.083	626	723.617	0.994904409	0.967953167	0.280404542	0.547470777	2.790732895	1236308K	5340996K	28037340K	28320708K	0.987749838	0.98335369	0.885670754	0.959874703	3.816648986	386.3051848
PBLR	47.283	285.4	NA	NA	0.933287334	0.910493389	0	0	1.843780724	69090356K	265668144K	NA	NA	0	0	0	0	0	340.66841
SAUCIE	3.583	5.183	NA	NA	0.99571439	0.998807734	0	0	1.994522124	1142160K	2949688K	NA	NA	0.989120348	0.992386561	0	0	1.981506909	2.289082493
SAVER	11.1	57.833	701.883	1579.633	0.984976079	0.982214343	0.192636219	0	2.159826641	7511792K	28177980K	184017252K	361732760K	0.89639776	0.8970898	0	0	1.79348756	711.880634
SAVERX	13.783	56.967	353.4	710.3	0.981143315	0.982487275	0.595701049	0.555987754	3.115319393	1948128K	6444584K	40173652K	72263848K	0.97738789	0.979185023	0.816759467	0.833364854	3.606697234	320.3366541
scImpute	7.867	37.75	NA	NA	0.989594538	0.988543784	0	0	1.978138323	17055076K	71597924K	NA	NA	0.757476391	0.733076318	0	0	1.490552708	42.75290758
scRecover	216.167	1184.633	NA	NA	0.692030336	0.627087411	0	0	1.319117747	1703744K	7276844K	NA	NA	0.980945383	0.976041263	0	0	1.956986646	1385.561603
scScope	2.05	4.7	NA	NA	0.997904337	0.998959958	0	0	1.996864295	394776K	1227644K	NA	NA	1	0.99889137	0	0	1.99889137	3.791292879
scVI	14.267	60.733	511.483	NA	0.980451903	0.981300367	0.41285799	0	2.374610261	559684K	934152K	7902244K	NA	0.997599438	1	1	0	2.997599438	303.5350312
VIPER	216.7	3174.35	NA	NA	0.691268926	0	0	0	0.691268926	1429684K	6648972K	NA	NA	0.984934868	0.978412972	0	0	1.96334784	4231.440522
